# Entorhinal cortex represents task-relevant remote locations independent of CA1

**DOI:** 10.1101/2024.07.23.604815

**Authors:** Emily A. Aery Jones, Isabel I. C. Low, Frances S. Cho, Lisa M. Giocomo

## Abstract

Neurons can collectively represent the current sensory experience while an animal is exploring its environment or remote experiences while the animal is immobile. These remote representations can reflect learned associations^1–3^ and be required for learning^4^. Neurons in the medial entorhinal cortex (MEC) reflect the animal’s current location during movement^5^, but little is known about what MEC neurons collectively represent during immobility. Here, we recorded thousands of neurons in superficial MEC and dorsal CA1 as mice learned to associate two pairs of rewarded locations. We found that during immobility, the MEC neural population frequently represented positions far from the animal’s location, which we defined as ‘non-local coding’. Cells with spatial firing fields at remote locations drove non-local coding, even as cells representing the current position remained active. While MEC non-local coding has been reported during sharp-wave ripples in downstream CA1^6^, we observed non-local coding more often outside of ripples. In fact, CA1 activity was less coordinated with MEC during non-local coding. We further observed that non-local coding was pertinent to the task, as MEC preferentially represented remote task-relevant locations at appropriate times, while rarely representing task-irrelevant locations. Together, this work raises the possibility that MEC non-local coding could strengthen associations between locations independently from CA1.
