## Supplementary Table 1 for "Entorhinal cortex represents task-relevant remote locations independent of CA1"

### Sheet: Sheet1
Figure	Test	Group 1	Group 2	Test statistic	Holm-Bonferroni corrected p-value
3i	Wilcoxon signed rank	0-500	1000-1500	8	0.292969
		0-500	1500+	0	0.023438
		0-500	500-1000	20	0.820312
		1000-1500	1500+	1	0.03125
		1000-1500	500-1000	9	0.292969
		1500+	500-1000	0	0.023438
3k, left	Wilcoxon signed rank	HD	Spatial	9	0.26
		HD	Speed	14	0.36
		Spatial	Speed	6	0.16
3k, right	Wilcoxon signed rank	Spatial Aperiodic	Grid	15	0.85
		Spatial Aperiodic	Border	12	0.75
		Grid	Border	16	0.85
5b	Wilcoxon signed rank	Choice	Choice Reward	0	0.004883
		Choice	Delay	33	1
		Choice	Sample	38	1
		Choice	Sample Reward	23	1
		Choice Reward	Delay	0	0.004883
		Choice Reward	Sample	0	0.004883
		Choice Reward	Sample Reward	0	0.004883
		Delay	Sample	39	1
		Delay	Sample Reward	23	1
		Sample	Sample Reward	26	1
5c	Paired t-test	Choice	Choice Reward	5.3	0.001234
		Choice	Delay	-3.6	0.013627
		Choice	Sample	-0.11	0.914361
		Choice	Sample Reward	5.96	0.000665
		Choice Reward	Delay	-8.2	4.2e-05
		Choice Reward	Sample	5.9	0.000665
		Choice Reward	Sample Reward	2.7	0.044327
		Delay	Sample	5	0.001624
		Delay	Sample Reward	9.4	1.3e-05
		Sample	Sample Reward	8.9	2.1e-05
5d	Paired t-test	Choice	Choice Reward	-3.8	0.016727
		Choice	Delay	4	0.015345
		Choice	Sample	-1.2	0.760606
		Choice	Sample Reward	-0.62	1
		Choice Reward	Delay	7.2	0.000189
		Choice Reward	Sample	2.3	0.172367
		Choice Reward	Sample Reward	5.3	0.002145
		Delay	Sample	-3.3	0.035512
		Delay	Sample Reward	-4.4	0.008764
		Sample	Sample Reward	0.32	1
5e	Wilcoxon signed rank	Choice	Choice Reward	17	0.553711
		Choice	Delay	1	0.006836
		Choice	Sample	33	1
		Choice	Sample Reward	17	0.553711
		Choice Reward	Delay	0	0.004883
		Choice Reward	Sample	31	1
		Choice Reward	Sample Reward	35	1
		Delay	Sample	0	0.004883
		Delay	Sample Reward	0	0.004883
		Sample	Sample Reward	28	1
5f	Wilcoxon signed rank	Choice	Choice Reward	22	1
		Choice	Delay	0	0.004883
		Choice	Sample	28	1
		Choice	Sample Reward	31	1
		Choice Reward	Delay	0	0.004883
		Choice Reward	Sample	32	1
		Choice Reward	Sample Reward	30	1
		Delay	Sample	0	0.004883
		Delay	Sample Reward	0	0.004883
		Sample	Sample Reward	37	1
5g	Wilcoxon signed rank	Choice	Choice Reward	21	0.881348
		Choice	Delay	5	0.03418
		Choice	Sample	13	0.254883
		Choice	Sample Reward	26	1
		Choice Reward	Delay	0	0.004883
		Choice Reward	Sample	36	1
		Choice Reward	Sample Reward	34	1
		Delay	Sample	0	0.004883
		Delay	Sample Reward	1	0.007812
		Sample	Sample Reward	27	1
5h	Wilcoxon signed rank	Choice	Choice Reward	21	0.388184
		Choice	Delay	0	0.004883
		Choice	Sample	13	0.169922
		Choice	Sample Reward	1	0.006836
		Choice Reward	Delay	0	0.004883
		Choice Reward	Sample	37	0.909668
		Choice Reward	Sample Reward	8	0.012207
		Delay	Sample	1	0.006836
		Delay	Sample Reward	0	0.004883
		Sample	Sample Reward	19	0.388184
E.D. 4c	Paired t-test	0-500	1000-1500	2.3	0.169051
		0-500	1500+	2.7	0.109511
		0-500	500-1000	3	0.075116
		1000-1500	1500+	0.8	1
		1000-1500	500-1000	-0.35	1
		1500+	500-1000	-0.84	1
